# Tenacibaculosis in wild-caught, captive Chinook salmon (*Oncorhynchus tshawytscha*) in British Columbia, Canada

**DOI:** 10.1101/2023.02.17.529034

**Authors:** Emiliano Di Cicco, Kaitlyn R. Zinn, Stephen D. Johnston, Karia H. Kaukinen, Shaorong Li, Jonathan F. Archambault, Kaleb N. R. Mantha-Rensi, Kayla A. J. Zielke, William S. Bugg, Gideon J. Mordecai, Arthur L. Bass, Christoph M. Deeg, Andrew W. Bateman, Scott G. Hinch, Kristina M. Miller

## Abstract

Substantial, acute mortality was observed in wild-caught Chinook salmon (*Oncorhynchus tshawytscha*) of various ages and sizes, from sub-adults to returning adults, held in tanks during two holding studies carried out in August and September 2022 at the Bamfield Marine Sciences Centre (BMSC), in Bamfield, British Columbia, Canada. Within days of capture, a substantial number of fish began presenting lethargy, loss of balance, abnormal swimming behavior, and skin ulcers involving the caudal peduncle, fins, belly, trunk and mouth. Molecular testing revealed high levels of *Tenacibaculum dicentrarchi* in skin swabs and gills, without appreciable consistent detections of other infectious agents. *T. dicentrarchi* was also isolated from the skin ulcers. Histological analysis confirmed the presence of ulcerative dermatitis and myositis, associated with mats of filamentous, rod-shaped bacteria. In two individuals, the infection became systemic, with a bacterial colony (identified as *T. dicentrarchi*) observed in the liver of one individual. In-situ hybridization against *T. dicentrarchi* and *T. maritimum* confirmed the presence of only the former agent in the gills and skin ulcers of the affected fish. This clinical report represents the first diagnosed case of tenacibaculosis in wild-caught (captive) Chinook salmon in British Columbia.

**CONFLICT OF INTEREST:** The authors have no conflicts of interest to report.

**DATA AVAILABILITY STATEMENT:** The data that support the findings of this study are available from the corresponding author upon reasonable request.
