## Supplementary material for "Tenacibaculosis in wild-caught, captive Chinook salmon (*Oncorhynchus tshawytscha*) in British Columbia, Canada": Table S1

### Sheet: assay information
pathogen abbreviation	pathogen name	Type	Accession no.	Primer Forward	Primer Reverse	Probe	Assay reference
ascv	Atlantic salmon calicivirus	Virus	MN995807	ACCGACTGCCCGGTTGT	CTCCGATTGCCTGTGATAATACC	CTTAGGGTTAAAGCAGTCG	Mordecai GJ, Di Cicco E, Günther OP, Schulze AD, Kaukinen KH, Li S, Tabata A, Ming TJ, Ferguson HW, Suttle CA, et al. (2021) Discovery and surveillance of viruses from salmon in British Columbia using viral immune-response biomarkers, metatranscriptomics and high-throughput RT-PCR. Virus Evol. doi:10.1093/ve/veaa069
cav	Chinook aquareovirus	Virus	MK611995	AACTTTCGGCTTTCTGCTATGC	GAGGACAAGGGTCTCCATCTGA	TTAATTGCGGTACTGCTC	Mordecai GJ, Miller KM, Di Cicco E, Schulze AD, Kaukinen KH, Ming TJ, Li S, Tabata A, Teffer A, Patterson DA (2019) Endangered wild salmon infected by newly discovered viruses. eLife 8.
c_b_cys	Candidatus Branchiomonas cysticola	Bacterium	JQ723599	AATACATCGGAACGTGTCTAGTG	GCCATCAGCCGCTCATGTG	CTCGGTCCCAGGCTTTCCTCTCCCA	Mitchell SO, Steinum TM, Toenshoff ER, Kvellestad A, Falk K, Horn M, Colquhoun DJ (2013) Candidatus Branchiomonas cysticola is a common agent of epitheliocysts in seawater-farmed Atlantic salmon Salmo salar in Norway and Ireland. Diseases of Aquatic Organisms 103(1):35-43. doi: 10.3354/dao02563.
ce_sha	Ceratonova shasta	Parasite / Myxozoan	AF001579	CCAGCTTGAGATTAGCTCGGTAA	CCCCGGAACCCGAAAG	CGAGCCAAGTTGGTCTCTCCGTGAAAAC	Hallett, S.L.S., and Bartholomew, J.L. (2006) Application of a real-time PCR assay to detect and quantify the myxozoan parasite Ceratomyxa shasta in river water samples. Dis Aquat Org 71:109-118
cr_sal	Cryptobia salmositica	Parasite / Protozoan	AY713477	TCAGTGCCTTTCAGGACATC	GAGGCATCCACTCCAATAGAC	AGGAGGACATGGCAGCCTTTGTAT	Miller KM, Gardner IA, Vanderstichel R, Burnley T, Angela D, Li S, Tabata A, Kaukinen KH, Ming TJ, Ginther NG (2016) Report on the Performance Evaluation of the Fluidigm BioMark Platform for High- Throughput Microbe Monitoring in Salmon. DFO CSAS report Research D: 1–282.
ctv-2	Cutthroat Trout Virus	Virus	MN995808	CCACTTGTCGCTACGATGAAAC	CGCCTCCTTTGCCTTTCTC	ATGCCGGGCCATC	Mordecai GJ, Di Cicco E, Günther OP, Schulze AD, Kaukinen KH, Li S, Tabata A, Ming TJ, Ferguson HW, Suttle CA, et al. (2021) Discovery and surveillance of viruses from salmon in British Columbia using viral immune-response biomarkers, metatranscriptomics and high-throughput RT-PCR. Virus Evol. doi:10.1093/ve/veaa069
de_sal	Dermocystidium salmonis	Parasite / Protozoan	U21337	CAGCCAATCCTTTCGCTTCT	GACGGACGCACACCACAGT	AAGCGGCGTGTGCC	Miller KM, Gardner IA, Vanderstichel R, Burnley T, Angela D, Li S, Tabata A, Kaukinen KH, Ming TJ, Ginther NG (2016) Report on the Performance Evaluation of the Fluidigm BioMark Platform for High- Throughput Microbe Monitoring in Salmon. DFO CSAS report Research D: 1–282.
env	Erythrocytic necrosis virus	Virus	KJ730210	CGTAGGGCCCCAATAGTTTCT	GGAGGAAATGCAGACAAGATTTG	TCTTGCCGTTATTTCCAGCACCCG	Purcell MK, Pearman-Gillman S., Thompson RL, Gregg JL, Hart LM, Winton JR. etc. (2016) Identification of the major capsid protein of erythrocytic necrosis virus (ENV) and development of quentitative real-time PCR assays for quantification of ENV DNA. J. Veterinary Diagnostic Investigation Vol. 28(4) 328-391
fa_mar	Facilispori margolisi	Parasite / Microsporidian	HM800849	AGGAAGGAGCACGCAAGAAC	CGCGTGCAGCCCAGTAC	TCAGTGATGCCCTCAGA	Miller KM, Gardner IA, Vanderstichel R, Burnley T, Angela D, Li S, Tabata A, Kaukinen KH, Ming TJ, Ginther NG (2016) Report on the Performance Evaluation of the Fluidigm BioMark Platform for High- Throughput Microbe Monitoring in Salmon. DFO CSAS report Research D: 1–282.
fl_psy	Flavobacterium psychrophilum	Bacterium	MN049781	GATCCTTATTCTCACAGTACCGTCAA	TGTAAACTGCTTTTGCACAGGAA	AAACACTCGGTCGTGACC	Duesund, H., Nylund, S., Watanabe, K, Ottem, KF and Nylund, A. (2010). Characterization of a VHS virus genotype III isolated from rainbow trout (Oncorhynchus mykiss) at a marine site of the west coast of Norway. Virology Journal 7:19.
ic_hof	Ichthyophonus hoferi	Parasite / Protozoan	AF467793	GTCTGTACTGGTACGGCAGTTTC	TCCCGAACTCAGTAGACACTCAA	TAAGAGCACCCACTGCCTTCGAGAAGA	White VC, Morado JF, Crosson LM, Vadopalas B, Friedman CS (2013) Development and validation of a quantitative PCR assay for Ichthyophonus spp. Diseases of Aquatic Organisms 104: 69-81.
ic_mul	Ichthyophthirius multifiliis	Parasite / Ciliate, protozoan	IMU17354	AAATGGGCATACGTTTGCAAA	AACCTGCCTGAAACACTCTAATTTTT	ACTCGGCCTTCACTGGTTCGACTTGG	Miller KM, Gardner IA, Vanderstichel R, Burnley T, Angela D, Li S, Tabata A, Kaukinen KH, Ming TJ, Ginther NG (2016) Report on the Performance Evaluation of the Fluidigm BioMark Platform for High- Throughput Microbe Monitoring in Salmon. DFO CSAS report Research D: 1–282.
icd_spp	Ichthyobodo spp.	Parasite	AY224691	ACGAACTTATGCGAAGGCA	TGAGTATTCACTYCCGATCCAT	TCCACGACTGCAAACGATGACG	Isaksen, et al. 2012. Molecular tools for the detection and identification of Ichthyobodo spp. (Kinetoplastida), important fish parasites. Parasitology International 61:675-683
ihnv	Infectious haematopoietic necrosis virus	Virus	NC_001652	AGAGCCAAGGCACTGTGCG	TTCTTTGCGGCTTGGTTGA	TGAGACTGAGCGGGACA	Purcell MK, Thompson RL, Garver KA, Hawley LM, Batts WN, Sprague L, Sampson C, Winton JR. (2013) Universal reverse-transcriptase real-time PCR for infectious hematopoietic necrosis virus (IHNV). Diseases of Aquatic Organisms 106:103-115
ku_thy	Kudoa thyrsites	Parasite / Myxozoan	AF031412	TGGCGGCCAAATCTAGGTT	GACCGCACACAAGAAGTTAATCC	TATCGCGAGAGCCGC	Funk VA , Raap M, Sojonky K, Jones S, Robinson J, Falkenberg C, Miller KM. 2007. Development and validation of an RNA- and DNAbased quantitative PCR assay for determination of Kudoa thyrsites infection levels in Atlantic salmon Salmo salar. Diseases of Aquatic Organisms 75:239-249.
lo_sal	Loma salmonae	Parasite / Microsporidian	HM626243	GGAGTCGCAGCGAAGATAGC	CTTTTCCTCCCTTTACTCATATGCTT	TGCCTGAAATCACGAGAGTGAGACTACCC	Miller KM, Gardner IA, Vanderstichel R, Burnley T, Angela D, Li S, Tabata A, Kaukinen KH, Ming TJ, Ginther NG (2016) Report on the Performance Evaluation of the Fluidigm BioMark Platform for High- Throughput Microbe Monitoring in Salmon. DFO CSAS report Research D: 1–282.
mo_vis	Moritella viscosa	Bacterium	EU332345	CGTTGCGAATGCAGAGGT	AGGCATTGCTTGCTGGTTA	TGCAGGCAAGCCAACTTCGACA	Grove S. etc., 2008 Real-time PCR detection of Moritella viscosa, the likely causal agent of winter-ulcer in Atlantic salmon Salmo salar and rainbow trout Oncorhynchus mykiss. Dis Aquat Org 82: 105-109
my_arc	Myxobolus arcticus	Parasite / Myxozoan	HQ113227	TGGTAGATACTGAATATCCGGGTTT	AACTGCGCGGTCAAAGTTG	CGTTGATTGTGAGGTTGG	Miller KM, Gardner IA, Vanderstichel R, Burnley T, Angela D, Li S, Tabata A, Kaukinen KH, Ming TJ, Ginther NG (2016) Report on the Performance Evaluation of the Fluidigm BioMark Platform for High- Throughput Microbe Monitoring in Salmon. DFO CSAS report Research D: 1–282.
my_ins	Myxobolus insidiosus	Parasite / Myxozoan	EU346375	CCAATTTGGGAGCGTCAAA	CGATCGGCAAAGTTATCTAGATTCA	CTCTCAAGGCATTTAT	Miller KM, Gardner IA, Vanderstichel R, Burnley T, Angela D, Li S, Tabata A, Kaukinen KH, Ming TJ, Ginther NG (2016) Report on the Performance Evaluation of the Fluidigm BioMark Platform for High- Throughput Microbe Monitoring in Salmon. DFO CSAS report Research D: 1–282.
na_sal	Nanophyetus salmincola	Fluke, parasite	AY269674	CGATCTGCATTTGGTTCTGTAACA	CCAACGCCACAATGATAGCTATAC	TGAGGCGTGTTTTATG	Miller KM, Gardner IA, Vanderstichel R, Burnley T, Angela D, Li S, Tabata A, Kaukinen KH, Ming TJ, Ginther NG (2016) Report on the Performance Evaluation of the Fluidigm BioMark Platform for High- Throughput Microbe Monitoring in Salmon. DFO CSAS report Research D: 1–282.
ne_per	Neoparamoeba perurans	Parasite / Amoeba	EF216905	GTTCTTTCGGGAGCTGGGAG	GAACTATCGCCGGCACAAAAG	CAATGCCATTCTTTTCGGA	Fringuelli E, Gordon AW, Rodger H, Welsh MD, Graham DA (2012) Detection of Neoparamoeba perurans by duplex quantitative Taqman real-time PCR in formalin-fixed, paraffin-embedded Atlantic salmonid gill tissues Journal of Fish Diseases 35:711-724.
pa_kab	Parvicapsula kabatai	Parasite / Myxozoan	DQ515821	CGACCATCTGCACGGTACTG	ACACCACAACTCTGCCTTCCA	CTTCGGGTAGGTCCGG	Miller KM, Gardner IA, Vanderstichel R, Burnley T, Angela D, Li S, Tabata A, Kaukinen KH, Ming TJ, Ginther NG (2016) Report on the Performance Evaluation of the Fluidigm BioMark Platform for High- Throughput Microbe Monitoring in Salmon. DFO CSAS report Research D: 1–282.
pa_min	Parvicapsula minibicornis	Parasite / Myxozoan	AF201375	AATAGTTGTTTGTCGTGCACTCTGT	CCGATAGGCTATCCAGTACCTAGTAAG	TGTCCACCTAGTAAGGC	Hallett SL, Bartholomew JL (2009) Development and application of a duplex QPCR for river water samples to monitor the myxozoan parasite Parvicapsula minibicornis. Diseases of Aquatic Organisms 86:39-50.
pa_pse	Parvicapsula pseudobranchicola	Parasite / Myxozoan	AY308481	CAGCTCCAGTAGTGTATTTCA	TTGAGCACTCTGCTTTATTCAA	CGTATTGCTGTCTTTGACATGCAGT	Jørgensen A, Nylund A, Nikolaisen V, Alexandersen S, Karlsbakk E (2011) Real-time PCR detection of Parvicapsula pseudobranchicola (Myxozoa: Myxosporea) in wild salmonids in Norway. Journal of Fish Diseases 34:365-371.
pa_ther	Paranucleospora theridion	Parasite / Microsporidian	FJ59481	CGGACAGGGAGCATGGTATAG	GGTCCAGGTTGGGTCTTGAG	TTGGCGAAGAATGAAA	Nylund S, Nylund A, Watanabe K, Arnesen CE, Karlsbakk E (2010). Paranucleospora theridion n. gen., n. sp. (Microsporidia, Enterocytozoonidae) with a life cycle in the salmon louse (Lepeophtheirus salmonis, Copepoda) and Atlantic salmon (Salmo salar). J Eukaryot Microbiol 57:95 – 114
pch_sal	Piscichlamydia salmonis	Bacterium	EU326495	TCACCCCCAGGCTGCTT	GAATTCCATTTCCCCCTCTTG	CAAAACTGCTAGACTAGAGT	Nylund A, Watanabe K, Nylund S, Karlsen M, Sæther PA, Arnesen CE, Karlsbakk E (2008) Morphogenesis of salmonid gill poxvirus associated with proliferative gill disease in farmed Atlantic salmon (Salmo salar) in Norway. Arch Virol 153:1299 – 1309
pisck_sal	Piscirikketsia salmonis	Bacterium	U36943	TCTGGGAAGTGTGGCGATAGA	TCCCGACCTACTCTTGTTTCATC	TGATAGCCCCGTACACGAAACGGCATA	Corbeil S, McColl KA, Crane MSJ (2003) Development of a TaqMan quantitative PCR assay for the identification of Piscirickettsia salmonis. Bull Eur Assoc Fish Pathol 23(3):95 - 101.
p-narnav	Putative narnavirus	Virus	MN995815	TGTCCCTGAAGATT CATTTCGA	CTATGTAAAGCCTC GTCGGTGAT	TCCTAGGTGATGAT ATAAT	Mordecai GJ, Di Cicco E, Günther OP, Schulze AD, Kaukinen KH, Li S, Tabata A, Ming TJ, Ferguson HW, Suttle CA, et al. (2021) Discovery and surveillance of viruses from salmon in British Columbia using viral immune-response biomarkers, metatranscriptomics and high-throughput RT-PCR. Virus Evol. doi:10.1093/ve/veaa069
p-picornav	Picorna virus	Virus	MW373512	GGGAATACTAGCGCTCCTTCCT	TGGACCGACCATGAAGAAGAA	CTCTATGAGGCGGCAGG	Deeg CM, Kanzeparova AN, Somov AA, Esenkulova S, Di Cicco E, Kaukinen KH, Tabata A, Ming TJ, Li S, Mordecai G (2022) Way out there: pathogens, health, and condition of overwintering salmon in the Gulf of Alaska. FACETS 7: 247–285.
p-rhabdov	rhabdovirus	Virus	MW373514	TGAGCTAGCACTTTCACCACAGTAT	GTTGGAGCATATTGAATCTTTTAGTCA	CCTGACTGCTGATTCT	Deeg CM, Kanzeparova AN, Somov AA, Esenkulova S, Di Cicco E, Kaukinen KH, Tabata A, Ming TJ, Li S, Mordecai G (2022) Way out there: pathogens, health, and condition of overwintering salmon in the Gulf of Alaska. FACETS 7: 247–285.
prv-1	Piscine orthoreovirus 1	Virus	QIA46570	TGCTAACACTCCAGGAGTCATTG	TGAATCCGCTGCAGATGAGTA	CGCCGGTAGCTCT	Wiik-Nielsen CR, Ski P-M R, Aunsmo A, Løvoll M (2011) Prevalence of viral RNA from piscine reovirus and piscine myocarditis virus in Atlantic salmon, Salmo salar L., broodfish and progeny. Journal of Fish Diseases 35, 169–171.
psnv1	Pacific salmon nidovirus	Virus	MK611985	GGATAATCCCAACCGAAAAGTTT	GCATGAAATGTTGTCTCGGTTTAA	CGATCCCGATTATC	Mordecai GJ, Miller KM, Di Cicco E, Schulze AD, Kaukinen KH, Ming TJ, Li S, Tabata A, Teffer A, Patterson DA (2019) Endangered wild salmon infected by newly discovered viruses. eLife 8.
pspv	Pacific salmon parvovirus	Virus	Unpublished sequence	CCCTCAGGCTCCGATTTTTAT	CGAAGACAACATGGAGGTGACA	CAATTGGAGGCAACTGTA	Miller KM, Gardner IA, Vanderstichel R, Burnley T, Angela D, Li S, Tabata A, Kaukinen KH, Ming TJ, Ginther NG (2016) Report on the Performance Evaluation of the Fluidigm BioMark Platform for High- Throughput Microbe Monitoring in Salmon. DFO CSAS report Research D: 1–282.
p-totiv	Toti virus	Virus	MN995818	TCTGCGCGCTGCACCTA	ATGCGGAGGAACTCACACACT	CAAGTGCTACACTGCG	Mordecai GJ, Di Cicco E, Günther OP, Schulze AD, Kaukinen KH, Li S, Tabata A, Ming TJ, Ferguson HW, Suttle CA, et al. (2021) Discovery and surveillance of viruses from salmon in British Columbia using viral immune-response biomarkers, metatranscriptomics and high-throughput RT-PCR. Virus Evol. doi:10.1093/ve/veaa069
re_sal	Renibacterium salmoninarium	Bacterium	AF123890	CAACAGGGTGGTTATTCTGCTTTC	CTATAAGAGCCACCAGCTGCAA	CTCCAGCGCCGCAGGAGGAC	Powell M, Overturf K, Hogge C, Johnson K (2005) Detection of Renibacterium salmoninarum in Chinook salmon, Oncorhynchus tshawytscha (Walbaum), using quantitative PCR. Journal of Fish Diseases 28, 615–622.
rlo	Rickettsia-like organism	Bacterium	EU555284	GGCTCAACCCAAGAACTGCTT	GTGCAACAGCGTCAGTGACT	CCCAGATAACCGCCTTCGCCTCCG	Lloyd SJ, LaPatra SE, Snekvik KR, Cain KD, Call DR (2011) Quantitative PCR demonstrates a positive correlation between a Rickettsia-like organism and severity of strawberry disease lesions in rainbow trout, Oncorhynchus mykiss (Walbaum). Journal of Fish Diseases 34:701–709
salmov	Salmovirus	Virus	NC034441	TCATCCTCTCGTGTGAGCAAA	TTGCACCGCAGAGGATTTCT	ACGACTTGAAAAGGCGAA	Deeg CM, Kanzeparova AN, Somov AA, Esenkulova S, Di Cicco E, Kaukinen KH, Tabata A, Ming TJ, Li S, Mordecai G (2022) Way out there: pathogens, health, and condition of overwintering salmon in the Gulf of Alaska. FACETS 7: 247–285.
sch	Sygnamidia salmonis	Bacterium	FJ897519	GGGTAGCCCGATATCTTCAAAGT	CCCATGAGCCGCTCTCTCT	TCCTTCGGGACCTTAC	Duesund H, Nylund S, Watanabe, K, Ottem, KF, Nylund, A (2010) Characterization of a VHS virus genotype III isolated from rainbow trout (Oncorhynchus mykiss) at a marine site of the west coast of Norway. Virology Journal 7:19.
sp_des	Sphaerothecum destrurens	Parasite / Mesomycetozoea	AY267346	GGGTATCCTTCCTCTCGAAATTG	CCCAAACTCGACGCACACT	CGTGTGCGCTTAAT	Miller KM, Gardner IA, Vanderstichel R, Burnley T, Angela D, Li S, Tabata A, Kaukinen KH, Ming TJ, Ginther NG (2016) Report on the Performance Evaluation of the Fluidigm BioMark Platform for High- Throughput Microbe Monitoring in Salmon. DFO CSAS report Research D: 1–282.
spav-1	Pacific salmon arenavirus 1	Virus	SAMN11974800	CCTGCCTCTTTGCTCATTGTG	AGAAAAAGCTGTGGTACTTTAGAAAGC	ATCCGCCTAACGGTTGG	Mordecai GJ, Miller KM, Di Cicco E, Schulze AD, Kaukinen KH, Ming TJ, Li S, Tabata A, Teffer A, Patterson DA (2019) Endangered wild salmon infected by newly discovered viruses. eLife 8.
te_bry	Tetracapsuloides bryosalmonae	Parasite / Myxozoan	AF190669	GCGAGATTTGTTGCATTTAAAAAG	GCACATGCAGTGTCCAATCG	CAAAATTGTGGAACCGTCCGACTACGA	Bettge K, Wahli T, Segner H, Schmidt-Posthaus H (2009) Proliferative kidney disease in rainbow trout:time- and temperature-related renal pathology and parasite distribution. Diseases of Aquatic Organisms 83:67-76.
Te_dic	Tenacibaculum dicentrarchi	Bacterium	KT000265	TGCTTGCATAGATGACGACCG	GGGATAATCCTCTCAGACCCCC	AGTGCTTCGGCATCGRAAC	DFO molecular genetics laboratory designed assay - Angela Schulze
Te_fin	Tenacibaculum finnmarkense	Bacterium	MK414084	CAGAATTTAATTACGAAACGTTGGC	CCTTCATCATCTGTGTTACGTTTATC	ACGCGTATGCGTGAATTGTCTT	DFO molecular genetics laboratory designed assay - Shaorong Li
te_mar	Tenacibaculum maritimum	Bacterium	LC475109	TGCCTTCTACAGAGGGATAGCC	CTATCGTTGCCATGGTAAGCCG	CACTTTGGAATGGCATCG	Fringuelli E. 2012 Development of a quantitative real-time PCR for the detection of Tenacibaculum maritimum and its application to field samples. J Fish Disease
ver	Viral encephalopathy and retinopathy virus	Virus	AJ245641	TTCCAGCGATACGCTGTTGA	CACCGCCCGTGTTTGC	AAATTCAGCCAATGTGCCCC	Korsnes K, Devold M, Nerland AH, Nylund A (2005) Viral encephalopathy and retinopathy (VER) in Atlantic salmon Salmo salar after intraperitoneal challenge with a nodavirus from Atlantic halibut Hippoglossus hippoglossus. Diseases of Aquatic Organisms 68:7 – 15
vhsv	Viral hemorrhagic septicemia virus	Virus	Z93412	AAACTCGCAGGATGTGTGCGTCC	TCTGCGATCTCAGTCAGGATGAA	TAGAGGGCCTTGGTGATCTTCTG	Jonstrup SP, Kahns S, Skall HF, Boutrup TS and Olesen NJ (2013) Development and validation of a novel Taqman-based real-time RT-PCR assay suitable for demonstrating freedom from viral haemorrhagic septicaemia virus. J. Fish Diesease, 36, 9-23
vi_sal	Vibrio salmonicida	Bacterium	AF452135	GTGTGATGACCGTTCCATATTT	GCTATTGTCATCACTCTGTTTCTT	TCGCTTCATGTTGTGTAATTAGGAGCGA	Miller KM, Gardner IA, Vanderstichel R, Burnley T, Angela D, Li S, Tabata A, Kaukinen KH, Ming TJ, Ginther NG (2016) Report on the Performance Evaluation of the Fluidigm BioMark Platform for High- Throughput Microbe Monitoring in Salmon. DFO CSAS report Research D: 1–282.
